# microRNA seedless sites attenuate strong-seed-site-mediated target repression

**DOI:** 10.1101/837682

**Authors:** Xujun Wang, Jingru Tian, Peng Cui, Stephen Mastriano, Dingyao Zhang, Hongyu Zhao, Hui Lu, Ye Ding, Jun Lu

**Author notes:** These authors contributed equally to this work (Xujun Wang, Jingru Tian, Peng Cui, Stephen Mastriano). Correspondence should be addressed to: Jun Lu, 10 Amistad Street, Room 237C, New Haven, CT 06520.

## Abstract

MicroRNAs (miRNAs) regulate protein-coding gene expression primarily through cognitive binding sites in the 3’ untranslated regions (3′ UTRs). Seed sites are sequences in messenger RNAs (mRNAs) that form perfect Watson-Crick base-paring with a miRNA’s seed region, which can effectively reduce mRNA abundance and/or repress protein translation. Some seedless sites, which do no form perfect seed-pairing with a miRNA, can also lead to target repression, often with lower efficacy. Here we report the surprising finding that when seedless sites and seed sites are co-present in the same 3’UTR, seedless sites attenuate strong-seed-site-mediated target suppression, independent of 3′ UTR length. This attenuation effect is detectable in >70% of transcriptomic datasets examined, in which specific miRNAs are experimentally increased or decreased. The attenuation effect is confirmed by 3’UTR reporter assays and mediated through base-pairing between miRNA and seedless sites. Furthermore, this seedless-site-based attenuation effect could affect seed sites of the same miRNA or another miRNA, thus partially explaining the variability in target suppression and miRNA-mediated gene upregulation. Our findings reveal an unexpected principle of miRNA-mediated gene regulation, and could impact the understanding of many miRNA-regulated biological processes.
