## Supplementary Table 1 for "microRNA seedless sites attenuate strong-seed-site-mediated target repression"

### Sheet: Sheet1
Supplementary Table 1. Effect of seedless sites across miRNA perturbation datasets
miRNA Dataset	Name of dataset, including miRNA name and cell type being perturbed
miRNA Strand Used	The strand of miRNA that was used to generate target site predictions
Species	The species of the cell type
Cell Type	The cell type in which miRNA perturbation was introduced
miRNA Perturbation	Overexpression (OE), knockdown (KD) or knockout (KO)
Data Source	Accession number for GEO or PubMed
Effect of miRNA on Predicted Strong-seed Targets
Effect Summary	Comparison between strong-seed targets and genes without strong seed sites. Effect summary indicates one of three categories: "repression", "increased expression" and "not significant".
Log2 Fold Change	Mean log2 fold change for comparing OE to Ctrl or KO/KD to WT, between strong-seed target genes and genes without strong seed sites.
t-test p-value	p-values from t-test for the above comparison
Effect of Seedless Site Count on Strong-seed Targets
Effect Summary	Linear regression was performed to evalute the effect of seedless site count on miRNA-mediated suppression of strong-seed targets. Effect summary indicates one of three categories of effects: "attenuation", "enhancement" or "not significant".
Regression p-value	p-values from the above regression modeling
Effect of Seedless Site Count on Genes without Seed Sites
Effect Summary	Linear regression was performed to evalute the effect of seedless site count on miRNA-mediated regulation of genes without seed sites. Effect summary indicates one of three categories of effects: "upregulation", "downregulation" or "not significant".
Regression p-value	p-values from the above regression modeling
miRNA Dataset	miRNA Strand Used	Species	Cell Type	miRNA Perturbation	Data Source	Effect of miRNA on Predicted Strong-seed Targets			Effect of Seedless Site Count on Strong-seed Targets		Effect of Seedless Site Count on Genes without Seed Sites
						Effect Summary	Log2 Fold Change	t-test p-value	Effect Summary	Regression p-value	Effect Summary	Regression p-value
miR-22; ES-2	hsa-miR-22-3p	Human	Ovarian ES-2 cell line	OE	GSE16568	Repressive	-0.0789111	< 2.2e-16	Attenuation	1.68e-08	Upregulation	2e-16
miR-124; HeLa	hsa-miR-124-3p	Human	Cervical HeLa cell line	OE	PMID: 18668037	Repressive	-0.200606	< 2.2e-16	Attenuation	6.22e-05	Upregulation	0.00109
miR-31; OVCAR8	hsa-miR-31-5p	Human	Ovarian OVCAR8 cell line	OE	GSE16700	Repressive	-0.141913	< 2.2e-16	Attenuation	0.000202	Upregulation	0.00154
miR-30a; OVSAYO	hsa-miR-30a-5p	Human	Ovarian OVSAYO cell line	KD	GSE16569	Repressive	0.00439279	0.02096	Attenuation	0.001222	Upregulation	1.52e-14
miR-223; Neutrophil	mmu-miR-223-3p	Mouse	Differentiated myeloid/neutrophil culture	KO	PMID: 18668037	Repressive	0.0625909	< 2.2e-16	Attenuation	0.00399	Upregulation	9.91e-05
miR-500a; T47D	hsa-miR-500a-3p	Human	Breast T47D cell line	OE	GSE92564	Repressive	-0.0258371	< 2.2e-16	Attenuation	0.0136	Upregulation	0.0418
miR-196b; HCT116	hsa-miR-196b-5p	Human	Colon HCT116 cell line	OE	GSE86575	Not Significant	-0.0074909	0.1241	Attenuation	0.0141	Upregulation	0.0001363
miR-101; MCF-7	hsa-miR-101-3p	Human	Breast MCF-7 cell line	OE	GSE31397	Repressive	-0.0547102	< 2.2e-16	Attenuation	0.0145	Upregulation	1.6e-09
miR-122; Liver	mmu-miR-122-5p	Mouse	Primary liver tissue	KO	GSE27713	Repressive	0.160319	< 2.2e-16	Attenuation	2.01e-05	Not Significant	0.1807
miR-522; MDA-MB-468	hsa-miR-522-3p	Human	Breast MDA-MB-468 cell line	OE	PMID: 25131211	Repressive	-0.0893556	< 2.2e-16	Attenuation	0.00427	Not Significant	0.382
miR-30d; DU145	hsa-miR-30d-5p	Human	Prostate DU145 cell line	OE	GSE85884	Repressive	-0.109244	< 2.2e-16	Attenuation	0.00805	Not Significant	0.205
miR-30d; LNCaP	hsa-miR-30d-5p	Human	Prostate LNCaP cell line	OE	GSE85884	Repressive	-0.0888012	< 2.2e-16	Attenuation	0.011784	Not Significant	0.243
miR-1a; Heart	mmu-miR-1a-3p	Mouse	Primary heart tissue	KO	GSE7333	Repressive	0.00915987	0.0004153	Attenuation	0.02617	Not Significant	0.80606
miR-195; LNCaP	hsa-miR-195-5p	Human	Prostate LNCaP cell line	OE	GSE85884	Not Significant	-0.00630128	0.08944	Attenuation	0.0421	Not Significant	0.377007
miR-142a; Raji	hsa-miR-142-3p	Human	B cell Raji cell line	OE	GSE28456	Repressive	-0.154691	< 2.2e-16	Attenuation	5.41e-05	Downregulation	3.8e-10
miR-500a; MCF-7	hsa-miR-500a-3p	Human	Breast MCF-7 cell line	OE	GSE92564	Repressive	-0.0509698	< 2.2e-16	Not Significant	0.188	Upregulation	2.94e-10
mIR-146a; Huh7	hsa-miR-146a-5p	Human	Hepatocyte-like differentiated Huh7.5.1 cells	OE	GSE79340	Repressive	-0.0127122	1e-10	Not Significant	0.256	Not Significant	0.426
miR-182; ES-2	hsa-miR-182-5p	Human	Ovarian ES-2 cell line	KD	GSE16572	Repressive	0.00770926	4.913e-06	Not Significant	0.9442	Not Significant	0.312
miR-195; DU145	hsa-miR-195-5p	Human	Prostate DU145 cell line	OE	GSE85884	Repressive	-0.0965582	3.864e-06	Not Significant	0.239	Downregulation	2e-16
miR-146a; B-Cell	mmu-miR-146a-5p	Mouse	Primary B cells	OE	GSE39779	Not Significant	-0.0056603	0.3884	Not Significant	0.254	Downregulation	0.00293
miR-100; OVSAYO	hsa-miR-100-5p	Human	Ovarian OVSAYO cell line	OE	GSE16571	Repressive	-0.186236	6.367e-10	Not Significant	0.33351	Downregulation	2e-16
