## Supplementary Table 2 for "microRNA seedless sites attenuate strong-seed-site-mediated target repression"

### Sheet: SuppTable2
Supplementary Table 2. Effect of 3'UTR length across miRNA perturbation datasets
miRNA Dataset	Name of dataset, including miRNA name and cell type being perturbed
miRNA Strand Used	The strand of miRNA that was used to generate target site predictions
Effect of 3'UTR length on Strong-seed Targets
Effect Summary	Linear regression was performed to evalute the effect of 3'UTR length on miRNA-mediated suppression of strong-seed targets. Effect summary indicates one of three categories of effects: "attenuation", "enhancement" or "not significant".
Regression p-value	p-values from the above regression modeling
miRNA Dataset	miRNA Strand Used	Effect of 3'UTR length on Strong-seed Targets
		Effect Summary	Regression p-value
miR-22; ES-2	hsa-miR-22-3p	Attenuation	1.07e-09
miR-124; HeLa	hsa-miR-124-3p	Attenuation	2.14e-09
miR-31; OVCAR8	hsa-miR-31-5p	Attenuation	2.21e-07
miR-30a; OVSAYO	hsa-miR-30a-5p	Attenuation	0.01978
miR-223; Neutrophil	mmu-miR-223-3p	Attenuation	7.05e-05
miR-500a; T47D	hsa-miR-500a-5p	Not significant	0.0921
miR-196b; HCT116	hsa-miR-196b-5p	Attenuation	1.26e-05
miR-101; MCF-7	hsa-miR-101-3p	Attenuation	0.000298
miR-122; Liver	mmu-miR-122-5p	Attenuation	1.7e-06
miR-522; MDA-MB-468	hsa-miR-522-3p	Attenuation	0.00211
miR-30d; DU145	hsa-miR-30d-5p	Enhancement	3.24e-06
miR-30d; LNCaP	hsa-miR-30d-5p	Enhancement	0.000538
miR-1a; Heart	mmu-miR-1a-3p	Attenuation	0.02898
miR-195; LNCaP	hsa-miR-195-5p	Not significant	0.372
miR-142a; Raji	hsa-miR-142-3p	Attenuation	1.72e-06
miR-500a; MCF-7	hsa-miR-500a-5p	Not significant	0.578
mIR-146a; Huh7	hsa-miR-146a-5p	Attenuation	4.69e-05
miR-182; ES-2	hsa-miR-182-5p	Enhancement	0.00271
miR-195; DU145	hsa-miR-195-5p	Enhancement	<2e-16
miR-146a; B-Cell	mmu-miR-146a-5p	Not significant	0.38
miR-100; OVSAYO	hsa-miR-100-5p	Not significant	0.2166
