## Supplementary Table 3 for "microRNA seedless sites attenuate strong-seed-site-mediated target repression"

### Sheet: Sheet1
Supplementary Table S6	Sequences for seedless reporters
Design Name	Name of Seedless reporter design, with MutMir1 reflecting the corresponding design could match mutant miR-1 (mutMiR-1)
Sequence	Sequence for reporters, with only sequences cloned between XhoI and NotI site in the 3'UTR of renilla luciferase in the psiCHECK2 vector shown
	Reporter design contains a seed site for miR-124 (bold font), followed by miR-1 seedless site design, miR-155 seedless site design, miR-1 seedless site design and miR-155 seedless site design
	Seedless sites are underscored, with black font indicating matching with miR-1, green font indicating matching with mutMiR-1, red letter indicating mismatches in the seed-binding region, and magenta/blue font indicating mismatches in the non-seed region
Design Name	Sequence (between XhoI and NotI sites)
Seedless Design 1	CGGTGCCTTACGGGATCCATACATACTTCTTTACTATCCAaaaAACCCCTATCACGATTAGCTGTAAataATACATACTTCTTTACTTACCAataAACCCCTATCACGATTAGACTTAAAGATCTTCATAAGAAT
Seedless Design 2	CGGTGCCTTACGGGATCCATACATACTTTCATACTATCCAaaaAACCCCTATCACTGATAGCTGTAAataATACATACTTGAATACTTACCAataAACCCCTATCACATGTAGACTTAAAGATCTTCATAAGAAT
Seedless Design 3	CGGTGCCTTACGGGATCCTCACATACTTCTTTACTATCCAaaaTCACCCTATCACGATTAGCTGTAAataCAGCATACTTCTTTACTTACCAataGTTCCCTATCACGATTAGACTTAAAGATCTTCATAAGAAT
Seedless Design 4	CGGTGCCTTACGGGATCCATAGTGACTTCTTTACTATCCAaaaAACTTGTATCACGATTAGCTGTAAataATAGCCACTTCTTTACTTACCAataAACGATTATCACGATTAGACTTAAAGATCTTCATAAGAAT
Seedless Design 5	CGGTGCCTTACGGGATCCTCACATACTTTCATACTATCCAaaaTCACCCTATCACTGATAGCTGTAAataCAGCATACTTGAATACTTACCAataGTTCCCTATCACATGTAGACTTAAAGATCTTCATAAGAAT
Seedless Design 6	CGGTGCCTTACGGGATCCTCAGTGACTTCTTTACTATCCAaaaTCATTGTATCACGATTAGCTGTAAataCAGGCCACTTCTTTACTTACCAataGTTGATTATCACGATTAGACTTAAAGATCTTCATAAGAAT
Seedless Design 7	CGGTGCCTTACGGGATCCATAGTGACTTTCATACTATCCAaaaAACTTGTATCACTGATAGCTGTAAataATAGCCACTTGAATACTTACCAataAACGATTATCACATGTAGACTTAAAGATCTTCATAAGAAT
Seedless Design 8	CGGTGCCTTACGGGATCCTCAGTGACTTTCATACTATCCAaaaTCATTGTATCACTGATAGCTGTAAataCAGGCCACTTGAATACTTACCAataGTTGATTATCACATGTAGACTTAAAGATCTTCATAAGAAT
Seedless Design 9	CGGTGCCTTACGGGATCCATACATCTAACTTTACTATCCAaaaAACCCCGTAAGTGATTAGCTGTAAataATACATTAGACTTTACTTACCAataAACCCCATATTTGATTAGACTTAAAGATCTTCATAAGAAT
MutMir1 Seedless Design 1	CGGTGCCTTACGGGATCCTATTTCTTACTACAACTATCCAaaaAACCCCTATCACGATTAGCTGTAAataTATTTCTTACTACAACTTACCAataAACCCCTATCACGATTAGACTTAAAGATCTTCATAAGAAT
MutMir1 Seedless Design 2	CGGTGCCTTACGGGATCCTATTTCTTACACTAACTATCCAaaaAACCCCTATCACTGATAGCTGTAAataTATTTCTTACGTTAACTTACCAataAACCCCTATCACATGTAGACTTAAAGATCTTCATAAGAAT
MutMir1 Seedless Design 3	CGGTGCCTTACGGGATCCAGATTCTTACTACAACTATCCAaaaTCACCCTATCACGATTAGCTGTAAataGGATTCTTACTACAACTTACCAataGTTCCCTATCACGATTAGACTTAAAGATCTTCATAAGAAT
MutMir1 Seedless Design 4	CGGTGCCTTACGGGATCCTATAAGTTACTACAACTATCCAaaaAACTTGTATCACGATTAGCTGTAAataTATCAGTTACTACAACTTACCAataAACGATTATCACGATTAGACTTAAAGATCTTCATAAGAAT
MutMir1 Seedless Design 5	CGGTGCCTTACGGGATCCAGATTCTTACACTAACTATCCAaaaTCACCCTATCACTGATAGCTGTAAataGGATTCTTACGTTAACTTACCAataGTTCCCTATCACATGTAGACTTAAAGATCTTCATAAGAAT
MutMir1 Seedless Design 6	CGGTGCCTTACGGGATCCAGAAAGTTACTACAACTATCCAaaaTCATTGTATCACGATTAGCTGTAAataGGACAGTTACTACAACTTACCAataGTTGATTATCACGATTAGACTTAAAGATCTTCATAAGAAT
MutMir1 Seedless Design 7	CGGTGCCTTACGGGATCCTATAAGTTACACTAACTATCCAaaaAACTTGTATCACTGATAGCTGTAAataTATCAGTTACGTTAACTTACCAataAACGATTATCACATGTAGACTTAAAGATCTTCATAAGAAT
MutMir1 Seedless Design 8	CGGTGCCTTACGGGATCCACTAAGTTACACTAACTATCCAaaaTCATTGTATCACTGATAGCTGTAAataGGACAGTTACGTTAACTTACCAataGTTGATTATCACATGTAGACTTAAAGATCTTCATAAGAAT
MutMir1 Seedless Design 9	CGGTGCCTTACGGGATCCTATTTCGCTATACAACTATCCAaaaAACCCCGTAAGTGATTAGCTGTAAataTATTTCAAGTTACAACTTACCAataAACCCCATATTTGATTAGACTTAAAGATCTTCATAAGAAT
